# Glucocorticoids Unmask Silent Non-Coding Genetic Risk Variants for Common Diseases

**DOI:** 10.1101/2021.12.01.470787

**Authors:** Thanh Thanh Le Nguyen, Huanyao Gao, Duan Liu, Zhenqing Ye, Jeong-Heon Lee, Geng-xian Shi, Kaleigh Copenhaver, Lingxin Zhang, Lixuan Wei, Jia Yu, Cheng Zhang, Hu Li, Liewei Wang, Tamas Ordog, Richard M. Weinshilboum

## Abstract

Understanding the function of non-coding genetic variants represents a formidable challenge for biomedicine. We previously identified genetic variants that influence gene expression only after exposure to a hormone or drug. Using glucocorticoid signaling as a model system, we have now demonstrated, in a genome-wide manner, that exposure to glucocorticoids triggered disease risk variants with previously unclear function to influence the expression of genes involved in autoimmunity, metabolic and mood disorders, osteoporosis and cancer. Integrating a series of pharmacogenomic and pharmacoepigenomic datasets, we identified the *cis*-regulatory elements and 3-dimensional interactions underlying the ligand-dependent associations between those genetic variants and distant risk genes. These observations increase our understanding of mechanisms of non-coding genetic variant-chemical environment interactions and advance the fine-mapping of disease risk and pharmacogenomic loci.
