## Supplementary Data 2 for "Glucocorticoids Unmask Silent Non-Coding Genetic Risk Variants for Common Diseases"

### Sheet: Sheet1
					GR Motif information			GR ChIP-seq			ChromHMM	STARR-seq*				H3K27ac HiChIP Loops Connecting SNP-Gene
Genotyped SNPs	PGx-eQTL gene	REF	ALT	Drug	Within a GRE?	LD SNP (r2 > 0.8) within a GRE?	LD SNP (r2 > 0.4) within a GRE?	Chromosome Position	Peak Start +/-500bp	peak end +/-500bp	Predicted chromatin status for SNP locus	Cortisol_A549	C297_A549	Cortisol_LCL	C297_LCL	Baseline_Mumbach et. al LCL data	Vehicle_this_study	Cortisol_this_study	GWAS Catalog (https://www.ebi.ac.uk/gwas/)	UkBiobank PheWAS (https://pheweb.org/UKB-TOPMed)	FinnGen PheWas (https://r5.finngen.fi/)	Michigan Genomics Initiative PheWAS (https://pheweb.org/MGI-freeze2/)
rs3763787	ACBD7	C	A	Cortisol	No	No	No	chr10	15085226	15086441	23_Quies	N/A	N/A	N/A	N/A
rs3027160	ALOX15B	T	C	Cortisol	No	No	rs1150	chr17	8057075	8058515	13_Enh_str_loop	Non-Sig	Up (rs3027160)	Non-Sig	Non-Sig
rs2982380	ANGPTL7	A	C	Cortisol	No	rs2744837	rs2744837, rs78017207	chr1	11395045	11396238	15_EnhP	Down (rs2993667)	Down (rs2993667, rs2982380, rs2993666, rs2993665, rs2993664, rs2744837)	Up (rs2993666, rs2982380, rs2993667, rs2744837, rs3124629)	Up (rs3124629, rs2993667, rs2982380, rs2993666, rs2993665, rs2993664)
rs2993664	ANGPTL7	T	C	Cortisol	No	rs2744837	rs2744837, rs78017207	chr1	11395045	11396238	14_Enh_wk_loop	Down (rs2993667)	Down (rs2993667, rs2982380, rs2993666, rs2993665, rs2993664, rs2744837)	Up (rs2993666, rs2982380, rs2993667, rs2744837, rs3124629)	Up (rs3124629, rs2993667, rs2982380, rs2993666, rs2993665, rs2993664)
rs1009588	ANKRD29	G	A	Cortisol	No	No	No	chr18	21321508	21322663	23_Quies	Up (rs1009588)	Up (rs1009588)	Down (rs1009588)	Non-Sig	X
rs2779180	ARRDC5	A	G	Cortisol	No	No	No	chr19	4840257	4841490	13_Enh_str_loop	Up (rs1009588)	Down (rs2779180, chr19.4840307, chr19.4840907)	Up (chr19.4840700, chr19.4840898, chr19.4840907, chr19.4840906, chr19.4840353, chr19.4840345)	Up (chr19.4840296, chr19.4840307, chr19.4840345, chr19.4840353, chr19.4840527, chr19.4840700, chr19.4840898, chr19.4840906, chr19.4840907, chr19.4841151)				Depression in response to interferon-based therapy in chronic hepatitis C
rs611108	ATF3	A	G	Cortisol	No	rs4951604	rs4951604	chr1	212658909	212660046	23_Quies	Up (rs611108)	Up (rs12141407, rs611108)	Down (rs611108, rs12141407)	Down (rs12141407, rs611108)	X	X	X
rs9345007	BACH2	G	A	Cortisol	No	No	rs77589264	chr6	91078235	91079526	14_Enh_wk_loop	Up (rs9345007)	Up (rs61087875)	Non-Sig	Up (rs61087875, rs9345007)	X	X	X
rs3760659	BCKDHA	A	C	Cortisol	No	No	rs1946613	chr19	41768487	41769658	3_TssFlnkD_loop	Non-Sig	Down (rs3760659)	Up (rs3760659)	Non-Sig		X
rs11678116	C2orf43	G	T	Cortisol	GR_known1	No	No	chr2	20876209	20877418	13_Enh_str_loop	Non-Sig	Up (rs10856801, rs11678116, rs62122117)	Down (rs10856801, rs62122117, rs11678116)	Down (rs10856801, rs11678116, rs62122117)		X	X
rs11215427	CADM1	G	C	Cortisol	No	No	rs4525268	chr11	115092778	115093962	13_Enh_str_loop	Up (rs1938736, rs11215427, rs11601751)	Up (rs11215427, rs11601751)	Down (rs1938736)	Up (rs11215427, rs11601751)	X	X	X	Childhood body mass index
rs355689	CCNG2	T	C	Cortisol	No	No	No	chr4	78507742	78508894	15_EnhP	N/A	N/A	N/A	N/A
rs4469792	CDC123	A	G	Cortisol	No	No	rs111719683	chr10	12288317	12289631	10_TxExon	Non-Sig	Non-sig	Non-Sig	Non-Sig	X	X	X
rs3912395	CEP83	C	T	Cortisol	No	rs10859686	rs10859685	chr12	94601376	94602566	19_EnhG3	Non-Sig	Non-sig	Non-Sig	Non-Sig	X	X	X
rs11700925	CLIC6	C	T	Cortisol	No	No	rs2252175, rs2268290	chr21	36237354	36238622	13_Enh_str_loop	Up (rs11088296, rs11700925)	Down (rs11088296, rs11700925, rs2252175, rs35068491, rs2834655, rs11701104)	Up (rs35068491, rs2252175); Down (rs2834655, rs11701104)	Up (rs11088296, rs11700925)	X	X	X
rs12376699	CLTA	A	G	Cortisol	No	No	No	chr9	36382722	36383911	17_EnhG1	N/A	N/A	N/A	N/A		X	X
rs4103	COL4A2	C	T	Cortisol	No	No	rs9521763	chr13	111097184	111098402	15_EnhP	Down, Up (rs4103)	Up (rs4322516, rs7489705, rs4103)	Down (rs4103)	Down (rs11839601, rs4322516, rs4103)	X	X	X
rs900531	DAP	G	A	Cortisol	No	No	rs140014270	chr5	10634990	10636180	19_EnhG3	N/A	N/A	N/A	N/A	X	X	X
rs2050288	EDN1	T	C	Cortisol	No	rs2095342	rs2095342	chr6	12354269	12355488	22_Rpts	Up (rs1034234)	Up (rs2050288, rs1034234, rs12332935, rs12333326)	Down (rs1034234, rs12332935, rs2050288)	Down (rs2050288, rs1034234, rs12332935)	X	X	X
rs10848917	EFCAB4B	T	A	Cortisol	No	No	No	chr12	3852609	3853751	14_Enh_wk_loop	Non-Sig	Non-sig	Non-Sig	Non-sig
rs251855	EID2	G	C	Cortisol	No	No	rs35989275	chr19	39921164	39922301	13_Enh_str_loop	N/A	N/A	N/A	N/A	X	X	X
rs4072226	EIF2D	T	C	Cortisol	No	No	No	chr1	206957432	206958616	17_EnhG1	Non-Sig	Up (rs17015865)	Down (rs17015865)	Down (rs4072226, rs17015865)
rs4442022	EIF3B	T	C	Cortisol	No	No	No	chr7	2351485	2352686	19_EnhG3	N/A	N/A	N/A	N/A	X	X	X
rs13251987	ELP3	C	T	Cortisol	No	rs35324832	rs35324832	chr8	27934987	27936225	14_Enh_wk_loop	Non-Sig	Non-sig	Down (rs13251987)	Down (rs13251987)	X	X	X
rs7356	EYA3	T	C	Cortisol	No	No	rs7533918	chr1	28217548	28218730	19_EnhG3	Non-Sig	Down (rs7356)	Non-Sig	Non-Sig	X	X	X	Platelet count
rs1978487	FBXL19	C	T	Cortisol	No	rs1978485	rs1978485	chr16	31128772	31130026	4_TssFlnkUD	Non-Sig	Non-sig	Non-Sig	Non-Sig	X				Obesity/hypertension/BMI
rs4442022	FTSJ2	T	C	Cortisol	No	No	No	chr7	2351485	2352686	19_EnhG3	N/A	N/A	N/A	N/A	X	X	X
rs8107155	FXYD5	C	T	Cortisol	No	rs12463330	rs7247282	chr19	35704316	35705453	14_Enh_wk_loop	Non-Sig	Down (rs8107155)	Non-sig	Up (rs8107155)	X	X	X
rs17072872	FYN	A	G	Cortisol	No	rs11355233	rs11355233	chr6	112071943	112073131	19_EnhG3	Down (rs17072872)	Down (rs17072872)	Up (rs17072872)	Up (rs17072872)	X	X	X
rs526045	GABPB1-AS1	G	T	Cortisol	No	No	rs11855995	chr15	50645037	50646342	3_TssFlnkD_loop	Up (rs526045, rs526952)	Up (rs526045, rs526952)	Down (rs526045, rs526952)	Non-Sig	X	X	X
rs37035	GINS3	A	C	Cortisol	GR_known10	rs42945	rs42945	chr16	58551786	58553270	13_Enh_str_loop	Down (rs3607)	Up (rs37035)	Down (rs37035)	Down (rs37035)
rs2317323	GNG7	T	C	Cortisol	No	No	rs8111268	chr19	2681062	2682333	13_Enh_str_loop	N/A	N/A	N/A	N/A	X	X	X
rs7406439	HEXDC	G	A	Cortisol	No	No	No	chr17	80254711	80256112	13_Enh_str_loop	Up (rs7406439)	Non-sig	Non-Sig	Non-Sig	X		X			Disorders of continuity of bone
rs2051541	HIST1H2AC	A	G	Cortisol	No	No	rs2008015	chr6	25944993	25946141	15_EnhP	Up (rs2051541, rs9393677, rs9393678)	Up (rs2051541, rs9393677, rs9393678)	Down (rs9393677, rs2051541)	Up (rs9393678)					Disorder of iron metabolism Celilac disease	Disorder of iron metabolism Ankylosing spondylitis (inflammation of the spine) Acute and subacute iridocyclitis (inflammation of the iris) Sacroiliitis (inflammation of sacroiliac joints)	Disorders of iron metabolism Hereditary hemochromatosis
rs9394332	HIVEP1	T	C	Cortisol	No	No	rs4711439	chr6	11834147	11835301	13_Enh_str_loop	Non-Sig	Non-sig	Non-sig	Non-Sig	X	X	X			Intercostal neuropathy
rs1978487	HSD3B7	C	T	Cortisol	No	rs1978485	rs1978486	chr16	31128772	31130026	4_TssFlnkUD	Non-Sig	Non-sig	Non-Sig	Non-Sig	X				Obesity/hypertension/BMI
rs6031114	IFT52	T	C	Cortisol	No	No	No	chr20	42417953	42419090	15_EnhP	Non-Sig	Down (rs6031114)	Up (rs6031114, chr20.42418187)	Non-Sig
rs2297539	IKBKE	G	A	Cortisol	No	rs9430095	rs9430096	chr1	206603363	206604524	15_EnhP	Non-Sig	Non-Sig	Non-Sig	Down (rs2297539)					Fasciitis Celilac diseas	Palmar fascial fibromatosis
rs2512149	IL10RA	T	C	Cortisol	No	No	rs4252261	chr11	117881196	117882599	13_Enh_str_loop	N/A	N/A	N/A	N/A	X	X	X
rs12067652	IRF2BP2	C	T	Cortisol	No	No	rs12756871	chr1	234907794	234908989	13_Enh_str_loop	N/A	N/A	N/A	N/A	X	X	X
rs10937705	JAKMIP1	T	G	Cortisol	No	No	rs11733902	chr4	6182106	6183346	13_Enh_str_loop	N/A	N/A	N/A	N/A		X	X
rs1050863	JPH3	G	A	Cortisol	No	No	rs62053134	chr16	87440745	87442001	15_EnhP	Up (rs1050863)	Up (rs1050863)	Down (rs1050863, rs2241617)	N/A
rs13345379	KCNN1	G	A	Cortisol	No	No	rs36086083	chr19	17886777	17888125	13_Enh_str_loop	N/A	N/A	N/A	N/A	X	X	X
rs1539330	KIF11	C	T	Cortisol	No	No	rs12764758	chr10	94501609	94503050	13_Enh_str_loop	N/A	N/A	N/A	N/A	X	X	X				Fracture of hand or wrist
rs11633087	KLHL25	G	A	Cortisol	No	rs7162168	rs7162168	chr15	86124251	86125445	18_EnhG2	Up (rs4843073, rs4843074, rs11633087, rs7178065)	Up (rs4843073, rs4843074, rs4843075, rs7162168)	Up (rs7162168, rs4843075)	Up (rs4843073, rs4843074, rs4843075, rs7162168, rs11633087, rs7178065)							Adrenal cortical steroids causing adverse effects in therapeutic use
rs4843073	KLHL25	C	T	Cortisol	No	rs7162168	rs7162168	chr15	86124251	86125445	18_EnhG2	Up (rs4843073, rs4843074, rs11633087, rs7178065)	Up (rs4843073, rs4843074, rs4843075, rs7162168)	Up (rs7162168, rs4843075)	Up (rs4843073, rs4843074, rs4843075, rs7162168, rs11633087, rs7178065)				Neutrophil count			Adrenal cortical steroids causing adverse effects in therapeutic use
rs4843074	KLHL25	C	G	Cortisol	No	rs7162168	rs7162168	chr15	86124251	86125445	18_EnhG2	Up (rs4843073, rs4843074, rs11633087, rs7178065)	Up (rs4843073, rs4843074, rs4843075, rs7162168)	Up (rs7162168, rs4843075)	Up (rs4843073, rs4843074, rs4843075, rs7162168, rs11633087, rs7178065)							Adrenal cortical steroids causing adverse effects in therapeutic use
rs4843075	KLHL25	G	G	Cortisol	No	rs7162168	rs7162168	chr15	86124251	86125445	18_EnhG2	Up (rs4843073, rs4843074, rs11633087, rs7178065)	Up (rs4843073, rs4843074, rs4843075, rs7162168)	Up (rs7162168, rs4843075)	Up (rs4843073, rs4843074, rs4843075, rs7162168, rs11633087, rs7178065)							Adrenal cortical steroids causing adverse effects in therapeutic use
rs7162168	KLHL25	T	C	Cortisol	GR_disc3	No	No	chr15	86124251	86125445	18_EnhG2	Up (rs4843073, rs4843074, rs11633087, rs7178065)	Up (rs4843073, rs4843074, rs4843075, rs7162168)	Up (rs7162168, rs4843075)	Up (rs4843073, rs4843074, rs4843075, rs7162168, rs11633087, rs7178065)							Adrenal cortical steroids causing adverse effects in therapeutic use
rs2842868	LAMTOR2	T	G	Cortisol	No	No	rs3768276	chr1	156195613	156196856	13_Enh_str_loop	Down (rs2248080, rs2736613, rs2842868)	Down (rs2248080, rs2736613)	Non-sig	Down (rs2248080, rs2736613)
rs13345379	MAP1S	G	A	Cortisol	No	No	rs36086084	chr19	17886777	17888125	13_Enh_str_loop	N/A	N/A	N/A	N/A	X		X
rs4845142	MAPKAPK2	G	C	Cortisol	No	No	rs17351243	chr1	206976140	206977567	12_Enh	N/A	N/A	N/A	N/A	X	X	X
rs900531	MARCHF6	G	A	Cortisol	No	No	rs140014269	chr5	10634990	10636180	19_EnhG3	N/A	N/A	N/A	N/A	X	X	X
rs1697139	MAST4	A	G	Cortisol	No	rs1623654, rs1625369	rs1623654, rs1625369	chr5	66511184	66512377	13_Enh_str_loop	Up (rs1697139)	Down (rs1697139, rs1697138, rs13157304)	Non-Sig	Up (rs1697139, rs1697138)	X	X	X	Breast cancer
rs231394	MFSD10	C	T	Cortisol	No	No	No	chr4	2836519	2837691	18_EnhG2	Up (rs231394)	Up (rs231394)	Non-Sig	Up (rs231394)		X	X
rs738443	MICALL1	G	A	Cortisol	No	No	rs5756893	chr22	38458444	38459660	20_OpenTF	N/A	N/A	N/A	N/A
rs1342275	MXI1	C	T	Cortisol	No	No	rs1774644, rs9804268	chr10	112115866	112117324	13_Enh_str_loop	Non-Sig	Non-sig	Non-Sig	Down (rs1342275)
rs2399594	NLRC5	A	G	Cortisol	No	No	rs3794648	chr16	56945248	56946506	13_Enh_str_loop	Down (rs4567697, rs955513, rs2399594, rs708270, rs12596509)	Down (rs2010501, rs4567697, rs955513, rs2399594, rs708270)	Down (rs2010501)	Down (rs4567697, rs955513, rs2399594, rs708270, rs711749, rs12596509)		X	X			lichen planus (inflammation of the skin)
rs3763787	NMT2	C	A	Cortisol	No	No	No	chr10	15085226	15086441	23_Quies	N/A	N/A	N/A	N/A
rs876614	NOL10	C	T	Cortisol	No	No	rs3771128	chr2	10547595	10548810	13_Enh_str_loop	Down (rs12472775, rs10189719, rs12467741, rs876614)	Down (rs12472775, rs10189719, rs12467741, rs876614)	Non-sig	Down (rs12472775, rs10189719, rs12467741, rs876616, rs876615, rs876614)		X	X
rs2267591	PARVG	G	A	Cortisol	No	No	rs6006479	chr22	44421189	44422365	3_TssFlnkD_loop	Up (rs2267592)	Up (rs2267591, rs2267592, rs12170546)	Down (rs2267592, rs12170546)	Down (rs2267592, rs12170546)	X		X
rs12170546	PARVG	T	C	Cortisol	No	No	rs6006479	chr22	44421189	44422365	19_EnhG3	Up (rs2267592)	Up (rs2267591, rs2267592, rs12170546)	Down (rs2267592, rs12170546)	Down (rs2267592, rs12170546)	X		X
rs4735336	PLEKHF2	G	T	Cortisol	No	rs896854	rs896853, rs896854	chr8	95972413	95973550	12_Enh	Non-Sig	Non-sig	Non-Sig	Non-Sig				Viral hepatitis C		Hypertensive diseases
rs4735337	PLEKHF2	T	C	Cortisol	No	rs896854	rs896853, rs896854	chr8	95972413	95973550	12_Enh	Non-Sig	Non-sig	Non-Sig	Non-Sig						Hypertensive diseases
rs1468273	PMS2P3	A	C	Cortisol	No	No	rs2014588	chr7	75291905	75293110	13_Enh_str_loop	Down (rs1468273)	Down (rs2097794, rs2079206, rs1468273)	Down (rs2079206, rs2097794)	Down (rs1468273, rs62475502)		X	X
rs611108	PPP2R5A	A	G	Cortisol	No	rs4951604	rs4951605	chr1	212658909	212660046	23_Quies	Up (rs611108)	Up (rs12141407, rs611108)	Down (rs611108, rs12141407)	Down (rs12141407, rs611108)
rs10816809	PTPN3	A	T	Cortisol	No	No	No	chr9	112185669	112186924	23_Quies	Down (rs947482, rs947483)	Down (rs947482, rs947483)	Non-Sig	Down (rs947482, rs947483)	X	X	X
rs10816808	PTPN3	G	A	Cortisol	No	No	No	chr9	112172877	112174253	13_Enh_str_loop	Down (rs947482, rs947483)	Down (rs947482, rs947483)	Non-Sig	Down (rs947482, rs947483)	X	X	X
rs1648142	RDX	G	A	Cortisol	No	No	No	chr11	109870333	109871606	13_Enh_str_loop	Up (rs1648142)	Up (rs1648142)	Down (rs1648142)	Non-Sig		X	X
rs2984920	RGS1	A	G	Cortisol	No	No	rs1323296	chr1	192544197	192545362	1_TssTes_loop	Down (rs2984920)	Down (rs2984920)	Non-Sig	Down (rs2984920, rs7535818)				Systemic lupus erythematosus Multiple sclerosis Age-related cognitive decline	Celilac disease
rs7535818	RGS1	G	A	Cortisol	No	No	rs1323296	chr1	192544197	192545362	3_TssFlnkD_loop	Down (rs2984920)	Down (rs2984920)	Non-Sig	Down (rs2984920, rs7535818)						Dermatitis and eczema
rs886441	RPAP3	G	A	Cortisol	No	No	No	chr12	48261852	48262995	12_Enh	Non-Sig	Non-sig	Non-sig	Non-Sig		X	X
rs7288411	RRP7B	G	A	Cortisol	No	No	rs6002712	chr22	42815113	42816343	13_Enh_str_loop	Down (rs6519319, rs7288411, rs4822127, chr22.42816296)	Down (rs6519319, rs7288411, rs4822127)	Down (rs117467468)	Down (rs6519319, rs7288411, rs4822127, rs117467468, chr22.42816230, chr22.42816282, chr22.42816296)	X			Bipolar disorder or major depressive disorder
rs2834655	RUNX1	G	A	Cortisol	No	No	rs2252175, rs2268289	chr21	36237354	36238622	13_Enh_str_loop	Up (rs11088296, rs11700925)	Down (rs11088296, rs11700925, rs2252175, rs35068491, rs2834655, rs11701104)	Up (rs35068491, rs2252175); Down (rs2834655, rs11701104)	Up (rs11088296, rs11700925)	X	X	X	Immune response to smallpox vaccine Red blood cell count Monocyte percentage of white cells
rs11700925	RUNX1	C	T	Cortisol	No	No	rs2252175, rs2268289	chr21	36237354	36238622	13_Enh_str_loop	Up (rs11088296, rs11700925)	Down (rs11088296, rs11700925, rs2252175, rs35068491, rs2834655, rs11701104)	Up (rs35068491, rs2252175); Down (rs2834655, rs11701104)	Up (rs11088296, rs11700925)	X	X	X
rs7655786	SAP30	C	T	Cortisol	No	No	No	chr4	174327080	174328293	20_OpenTF	Non-Sig	Up (rs7655786)	Non-sig	Non-Sig	X	X	X
rs11465897	SEC13	C	A	Cortisol	No	No	rs778042	chr3	10254434	10255597	23_Quies	Up (rs11465892, rs11465897)	Up (rs7613361, rs6766117, rs11465892, rs11465897)	Down (rs11465897, rs11465892)	Up (rs11465897)	X	X
rs473407	SEPHS1	T	C	Cortisol	No	No	rs113477717	chr10	13329784	13330971	13_Enh_str_loop	N/A	N/A	N/A	N/A	X	X	X
rs2280397	SETD6	G	A	Cortisol	No	rs9939133	rs9939133	chr16	58551786	58553270	13_Enh_str_loop	Down (rs2280397, rs3607)	Up (rs2280397, rs3607, rs3169293)	Non-Sig	Down (rs2280397, rs3607)	X	X	X
rs3011770	SGMS1	T	C	Cortisol	No	No	rs2983369, rs2983370	chr10	52271082	52272253	17_EnhG1	Down (rs910818, rs3011770, rs17519380, rs7071603)	Down (rs910817, rs910818, rs3011770, rs17519380, rs7071603)	Non-Sig	Down (rs910818, rs3011770, rs17519380,rs7071603)	X	X	X
rs10053292	SLC26A2	T	C	Cortisol	GR_disc6	No	No	chr5	149275157	149276296	25_ReprPC	N/A	N/A	N/A	N/A				Acquired deformities of finger
rs1164856	SLC41A2	A	C	Cortisol	No	No	rs1164766	chr12	105035270	105036519	17_EnhG1	Down (rs1164857, rs1164858)	Down (rs1164856, rs1164857, rs1164858)	Down (rs1164856)	Down (rs1164857, rs1164858)	X	X	X
rs1164857	SLC41A2	T	C	Cortisol	No	No	rs1164766	chr12	105035270	105036519	17_EnhG1	Down (rs1164857, rs1164858)	Down (rs1164856, rs1164857, rs1164858)	Down (rs1164856)	Down (rs1164857, rs1164858)	X	X	X
rs1164858	SLC41A2	C	T	Cortisol	No	No	rs1164766	chr12	105035270	105036519	17_EnhG1	Down (rs1164857, rs1164858)	Down (rs1164856, rs1164857, rs1164858)	Down (rs1164856)	Down (rs1164857, rs1164858)	X	X	X
rs13146124	SNORD79	G	A	Cortisol	No	rs1059493	rs1059493	chr4	185390698	185391945	19_EnhG3	Up (rs13146124)	Down (rs71622966)	Up (rs56174189, rs13151334, rs13151876)	Up (rs56174189, rs13146124, rs71622966)
rs2659107	SNORD88B	C	T	Cortisol	No	No	No	chr19	51399505	51400896	13_Enh_str_loop	Down (rs1560719)	Down (rs2739493, rs2659107, rs1560719)	Down (rs2739493)	Down (rs1560719)	X	X	X
rs1646067	SOCS1	G	A	Cortisol	No	No	rs35425193	chr16	11317568	11319136	13_Enh_str_loop	N/A	N/A	N/A	N/A	X	X	X
rs10088717	SPAG1	G	C	Cortisol	No	No	rs35175805	chr8	101449841	101451061	13_Enh_str_loop	Non-Sig	Down (rs10088717)	Up (rs10088717)	Up (rs10088717)	X	X	X
rs1468273	SPDYE5	A	C	Cortisol	No	No	rs2014589	chr7	75291905	75293110	13_Enh_str_loop	Down (rs1468273)	Down (rs2097794, rs2079206, rs1468273)	Down (rs2079206, rs2097794)	Down (rs1468273, rs62475502)
rs4671960	SPTBN1	G	A	Cortisol	No	No	rs66516905	chr2	54797711	54798849	19_EnhG3	Non-Sig	Non-sig	Non-Sig	Non-sig	X	X	X
rs4671961	SPTBN1	G	A	Cortisol	No	No	rs66516905	chr2	54797711	54798849	19_EnhG3	Non-Sig	Non-sig	Non-Sig	Non-sig	X	X	X
rs2297539	SRGAP2	G	A	Cortisol	No	rs9430095	rs9430095	chr1	206603363	206604524	15_EnhP	Non-Sig	Non-sig	Non-Sig	Down (rs2297539)					Fasciitis Celilac disease	Palmar fascial fibromatosis
rs12440899	SRP14-AS1	T	C	Cortisol	No	rs4924412	rs4924412	chr15	40340284	40341556	13_Enh_str_loop	N/A	N/A	N/A	N/A	X	X	X			Endometriosis; inflammatory liver diseases
rs12473017	TCF7L1	G	T	Cortisol	No	No	No	chr2	85664220	85665489	16_EnhP_TssU	Non-Sig	Non-sig	Non-Sig	Non-Sig
rs4754857	TMEM123	T	C	Cortisol	No	rs12804690	rs12804690	chr11	102431294	102432494	14_Enh_wk_loop	Non-Sig	Up (rs11225322)	Down (rs11225322, rs72984009)	Non-sig	X	X	X
rs2622893	TMEM217	C	T	Cortisol	No	No	rs34913202	chr6	37255181	37256414	15_EnhP	Up (rs2622893)	Up (rs2622893)	Non-Sig	Up (rs2622893, rs74701187)			X
rs9613255	TPST2	A	G	Cortisol	No	No	rs9613258	chr22	27104248	27105437	13_Enh_str_loop	N/A	N/A	N/A	N/A
rs10759742	TSTD2	G	A	Cortisol	No	No	No	chr9	100272793	100273974	19_EnhG3	Down (rs28560434)	Down (rs10759742, rs28560434)	Non-sig	Down (rs28560434)	X	X	X
rs175119	VWCE	A	G	Cortisol	No	No	No	chr11	60828325	60829693	13_Enh_str_loop	Down (rs175119)	Up (rs175120, rs175121)	Non-Sig	Non-Sig
rs926113	ZC2HC1C	G	C	Cortisol	No	No	rs8021531	chr14	75741131	75742268	25_ReprPC	Non-Sig	Up (rs1569328)	Non-Sig	Non-Sig
rs1050863	ZCCHC14	G	A	Cortisol	No	No	rs62053133	chr16	87440745	87442001	15_EnhP	Non-Sig	Up (rs1050863)	Down (rs1050863, rs2241617)	Down (rs1050863)		X		Mood Instability
rs2476920	ZNF367	T	C	Cortisol	No	rs2066475	rs2066475	chr9	99003166	99004374	15_EnhP	Non-Sig	Non-sig	Non-Sig	Non-Sig
rs12053126	AFF3	T	A	C297	No	No	rs2309838	chr2	100863629	100864895	13_Enh_str_loop	Up (rs611108)	Non-Sig	Non-Sig	Up (chr2.100863846)		X	X			Otosclerosis
rs4676411	ANKMY1	G	T	C297	No	No	No	chr2	241560503	241561679	13_Enh_str_loop	Up (rs4234122, rs4676411)	Non-Sig	Up (rs2953151, rs113477868)	Up (rs4234122, rs4676411, rs2953151)	X	X
rs3760659	BCKDHA	A	C	C297	No	No	rs1946613	chr19	41768487	41769658	3_TssFlnkD_loop	Non-Sig	Down (rs3760659)	Up (rs3760659)	Non-Sig		X
rs4984913	CCDC78	A	G	C297	No	rs11860172	rs11860172	chr16	739864	741049	2_TssFlnkU_loop	Down (rs4984682, rs4984913)	Down (rs11865690, rs11860172, rs8044597)	Up (rs4984913, rs4984682, rs11860172, rs11865690)	Up (rs4984682, rs4984913, rs11865690, rs11860172, rs8044597)				Plateletcrit
rs10854114	CDC37	C	T	C297	No	No	No	chr19	10346418	10347569	13_Enh_str_loop	N/A	N/A	N/A	N/A	X	X	X
rs1000329	CHERP	C	T	C297	No	No	No	chr19	16449357	16450500	14_Enh_wk_loop	N/A	N/A	N/A	N/A
rs11700925	CLIC6	C	T	C297	No	No	rs2252175, rs2268289	chr21	36237354	36238622	13_Enh_str_loop	Up (rs11088296, rs11700925)	Down (rs11088296, rs11700925, rs2252175, rs35068491, rs2834655, rs11701104)	Up (rs35068491, rs2252175); Down (rs2834655, rs11701104)	Up (rs11088296, rs11700925)	X	X	X
rs2834655	CLIC6	G	A	C297	No	No	rs2252175, rs2268289	chr21	36237354	36238622	13_Enh_str_loop	Up (rs11088296, rs11700925)	Down (rs11088296, rs11700925, rs2252175, rs35068491, rs2834655, rs11701104)	Up (rs35068491, rs2252175); Down (rs2834655, rs11701104)	Up (rs11088296, rs11700925)	X	X	X
rs11701104	CLIC6	C	T	C297	No	No	rs2268289, rs2252176	chr21	36237447	36238615	13_Enh_str_loop	Up (rs11088296, rs11700925)	Down (rs11088296, rs11700925, rs2252175, rs35068491, rs2834655, rs11701104)	Up (rs35068491, rs2252175); Down (rs2834655, rs11701104)	Up (rs11088296, rs11700925)	X	X	X
rs2252175	CLIC6	A	G	C297	GR_known2;GR_known4	No	rs2268290	chr21	36237447	36238615	13_Enh_str_loop	Up (rs11088296, rs11700925)	Down (rs11088296, rs11700925, rs2252175, rs35068491, rs2834655, rs11701104)	Up (rs35068491, rs2252175); Down (rs2834655, rs11701104)	Up (rs11088296, rs11700925)	X	X	X
rs3027160	CTC1	T	C	C297	No	No	No	chr17	8057075	8058515	13_Enh_str_loop	Non-Sig	Up (rs3027160)	Non-Sig	Non-Sig		X	X
rs9594738	DGKH	C	T	C297	No	No	rs10445618	chr13	42951510	42952656	13_Enh_str_loop	Down (rs12871509, rs9594738)	Down (rs9594738)	Up (rs9594738)	Down (rs9594738)				Bone mineral density Medication use (drugs affecting bone structure and mineralization)		Otosclerosis
rs322382	DUSP1	T	C	C297	No	No	rs322380	chr5	172198920	172200141	3_TssFlnkD_loop	N/A	N/A	N/A	N/A	X	X	X
rs9501714	DUSP22	A	G	C297	No	No	No	chr6	189221	190385	13_Enh_str_loop	N/A	N/A	N/A	N/A	X
rs4984913	FAM195A	A	G	C297	No	rs11860172	rs11860175	chr16	739864	741049	2_TssFlnkU_loop	Down (rs4984682, rs4984913)	Down (rs11865690, rs11860172, rs8044597)	Up (rs4984913, rs4984682, rs11860172, rs11865690)	Up (rs4984682, rs4984913, rs11865690, rs11860172, rs8044597)				Plateletcrit
rs2317323	GNG7	T	C	C297	No	No	rs8111268	chr19	2681062	2682333	13_Enh_str_loop	N/A	N/A	N/A	N/A	X	X	X
rs10854114	ICAM4	C	T	C297	No	No	No	chr19	10346418	10347569	13_Enh_str_loop	N/A	N/A	N/A	N/A		X
rs7948797	IFITM1	C	T	C297	No	No	No	chr11	268778	270175	13_Enh_str_loop	N/A	N/A	N/A	N/A	X	X	X
rs28365927	IFITM2	G	A	C297	No	No	No	chr11	235386	236541	3_TssFlnkD_loop	N/A	N/A	N/A	N/A	X	X	X
rs4872085	LOXL2	G	C	C297	No	No	No	chr8	23075269	23076478	14_Enh_wk_loop	Down (rs73222596, rs4872085, rs73222597, rs4607622)	Up (rs4872088, rs4295671 rs4872089, rs4623437); Down (rs4872085)	Down (rs4872089, rs4295671, rs4623437, rs4872088); Up (rs4872085)	Down (rs73222596, rs4872085, rs4872086, rs73222597, rs4607622, rs4872088, rs4295671, rs4872089, rs4623437)	X	X
rs738443	MICALL1	G	A	C297	No	No	rs5756893	chr22	38458444	38459660	20_OpenTF	N/A	N/A	N/A	N/A
rs696284	NFX1	G	T	C297	No	No	No	chr9	33202082	33203299	13_Enh_str_loop	N/A	N/A	N/A	N/A	X	X	X			Mood disorders
rs2439945	NUP88	C	T	C297	No	No	No	chr17	5123937	5125113	13_Enh_str_loop	N/A	N/A	N/A	N/A	X	X	X
rs2313167	PDLIM2	G	C	C297	No	No	No	chr8	22562019	22563162	13_Enh_str_loop	N/A	N/A	N/A	N/A				Height
rs7823327	PDLIM2	G	T	C297	No	No	No	chr8	22562019	22563162	19_EnhG3	N/A	N/A	N/A	N/A
rs1648142	RDX	G	A	C297	No	No	No	chr11	109870333	109871606	13_Enh_str_loop	Up (rs1648142)	Up (rs1648142)	Down (rs1648142)	Non-Sig		X	X
rs28365927	RIC8A	G	A	C297	No	No	No	chr11	235386	236541	3_TssFlnkD_loop	N/A	N/A	N/A	N/A	X	X	X
rs11701104	RUNX1	C	T	C297	No	rs2252175	rs2268289, rs2252175	chr21	36237447	36238615	13_Enh_str_loop	Up (rs11088296, rs11700925)	Down (rs11088296, rs11700925, rs2252175, rs35068491, rs2834655, rs11701104)	Up (rs35068491, rs2252175); Down (rs2834655, rs11701104)	Up (rs11088296, rs11700925)	X	X	X
rs2252175	RUNX1	A	G	C297	GR_known2;GR_known3	No	rs2268289	chr21	36237447	36238615	13_Enh_str_loop	Up (rs11088296, rs11700925)	Down (rs11088296, rs11700925, rs2252175, rs35068491, rs2834655, rs11701104)	Up (rs35068491, rs2252175); Down (rs2834655, rs11701104)	Up (rs11088296, rs11700925)	X	X	X
rs12473017	TMEM150A	G	T	C297	No	No	No	chr2	85664220	85665489	16_EnhP_TssU	Non-Sig	Non-Sig	Non-Sig	Non-Sig
rs4984913	WDR90	A	G	C297	No	rs11860172	rs11860174	chr16	739864	741049	2_TssFlnkU_loop	Down (rs4984682, rs4984913)	Down (rs11865690, rs11860172, rs8044597)	Up (rs4984913, rs4984682, rs11860172, rs11865690)	Up (rs4984682, rs4984913, rs11865690, rs11860172, rs8044597)				Plateletcrit
rs4984913	WFIKKN1	A	G	C297	No	rs11860172	rs11860173	chr16	739864	741049	2_TssFlnkU_loop	Down (rs4984682, rs4984913)	Down (rs11865690, rs11860172, rs8044597)	Up (rs4984913, rs4984682, rs11860172, rs11865690)	Up (rs4984682, rs4984913, rs11865690, rs11860172, rs8044597)
