## Supplementary Data 3 for "Glucocorticoids Unmask Silent Non-Coding Genetic Risk Variants for Common Diseases"

### Sheet: Sheet1
Target	Lab	1,2	Sample number	Date released	File Type
CTCF	Michael Snyder, Stanford	1	ENCFF162QXM	2011-10-29	bam
CTCF	Michael Snyder, Stanford	2	ENCFF033WII	2011-10-29	bam
Control for CTCF_EP300	Sherman Weissman, Yale	control	ENCFF157YWH	2011-10-29	bam
EP300	Michael Snyder, Stanford	1	ENCFF120MJN	2011-10-29	bam
EP300	Michael Snyder, Stanford	2	ENCFF832UST	2011-10-29	bam
H3K4me3	Bradley Bernstein, Broad	1	ENCFF396LGW	2016-11-14	bam
H3K4me3	Bradley Bernstein, Broad	2	ENCFF634CBL	2016-11-14	bam
H3K4me3	Bradley Bernstein, Broad	control1	ENCFF142VHH	2016-11-14	bam
H3K4me3	Bradley Bernstein, Broad	control2	ENCFF401XXH	2016-11-14	bam
H3K4me1	Bradley Bernstein, Broad	1	ENCFF153KPG	2011-02-10	bam
H3K4me1	Bradley Bernstein, Broad	2	ENCFF815TLX	2011-02-10	bam
Control for H3K4me1_H3K9ac_H4K20me1_H2AFZ_H3K79me2	Bradley Bernstein, Broad	control1	ENCFF797ARJ	2011-02-10	bam
Control for H3K4me1_H3K9ac_H4K20me1_H2AFZ_H3K79me2	Bradley Bernstein, Broad	control2	ENCFF873ZWP	2011-02-10	bam
H3K27ac	Bradley Bernstein, Broad	1	ENCFF804NCH	2011-02-10	bam
H3K27ac	Bradley Bernstein, Broad	2	ENCFF948GTC	2011-02-10	bam
Control for H3K27ac_H3K27me3_H3K9me3_H3K4me2	Bradley Bernstein, Broad	control1	ENCFF651UIO	2011-02-10	bam
Control for H3K27ac_H3K27me3_H3K9me3_H3K4me2	Bradley Bernstein, Broad	control2	ENCFF684NLR	2011-02-10	bam
H3K27me3	Bradley Bernstein, Broad	1	ENCFF231DJN	2011-02-10	bam
H3K27me3	Bradley Bernstein, Broad	2	ENCFF175YYN	2011-02-10	bam
H3K9me3	Bradley Bernstein, Broad	1	ENCFF663EWP	2011-02-10	bam
H3K9me3	Bradley Bernstein, Broad	2	ENCFF758GUH	2011-02-10	bam
H3K9me3	Bradley Bernstein, Broad	3	ENCFF370XAS	2011-02-10	bam
POLR2A	Richard Myers, HAIB	1	ENCFF418NDO	2011-07-18	bam
POLR2A	Richard Myers, HAIB	2	ENCFF036AWP	2011-07-18	bam
Control for POLR2A	Richard Myers, HAIB	control1	ENCFF862QZT	2011-07-18	bam
Control for POLR2A	Richard Myers, HAIB	control2	ENCFF289ONG	2011-07-18	bam
H3K36me3	John Stamatoyannopoulos, UW	1	ENCFF651KLD	2011-02-11	bam
H3K36me3	John Stamatoyannopoulos, UW	2	ENCFF906JEC	2011-02-11	bam
Control for H3K36me3	John Stamatoyannopoulos, UW	control	ENCFF094HMB	2011-02-11	bam
DNAse	John Stamatoyannopoulos, UW	1	ENCFF593WBR	2011-05-04	bam
DNAse	John Stamatoyannopoulos, UW	2	ENCFF658WKQ	2011-05-04	bam
H3K4me2	Bradley Bernstein, Broad	1	ENCFF803ROB	2011-02-10	bam
H3K4me2	Bradley Bernstein, Broad	2	ENCFF128WUO	2011-02-10	bam
H3K9ac	Bradley Bernstein, Broad	1	ENCFF737GSB	2011-02-10	bam
H3K9ac	Bradley Bernstein, Broad	2	ENCFF424IMO	2011-02-10	bam
H4K20me1	Bradley Bernstein, Broad	1	ENCFF880XJW	2011-02-10	bam
H4K20me1	Bradley Bernstein, Broad	2	ENCFF937PBY	2011-02-10	bam
H2AFZ	Bradley Bernstein, Broad	1	ENCFF762TRA	2011-02-10	bam
H2AFZ	Bradley Bernstein, Broad	2	ENCFF848PUT	2011-02-10	bam
H3K79me2	Bradley Bernstein, Broad	1	ENCFF676NDU	2011-02-10	bam
H3K79me2	Bradley Bernstein, Broad	2	ENCFF231YZJ	2011-02-10	bam
H3K27ac	Bradley Bernstein, Broad	1,2	ENCFF835NLI	2011-02-10	bed narrowPeak
