## Supplementary Data 4 for "Glucocorticoids Unmask Silent Non-Coding Genetic Risk Variants for Common Diseases"

### Sheet: Genome wide loci
Loci	SNP_ID	Gene	Forward	Reverse	Additional Extension	Buffer	Annealing temperature
Rx1	rs11700925	CLIC6	gaattagattgatctagagcatgcaccggtATGTCAGTGGAATGATCATTAAAG	tgctcgaagcggccggccgaattcgtcgacCAAGTTGAAGGATTTGTATC		GC	63°C
	rs2834655	CLIC6
	rs2834655	CLIC6
	rs11701104	RUNX1
	rs2252175	RUNX1
	rs11701104	CLIC6
	rs2252175	CLIC6
Rx2	rs2317323	GNG7	gaattagattgatctagagcatgcaccggtTCTTTGATCCTCCTGTGTAAC	tgctcgaagcggccggccgaattcgtcgacGAGTTGATTATACCAGGACC		GC	59°C
Rx3	rs4984913	CCDC78	gaattagattgatctagagcatgcaccggtCCTGGCTGAGCGGTGAGG	tgctcgaagcggccggccgaattcgtcgacGCTCCCGAGGTCGAGGAG		GC	63°C
Rx4	rs4676411	ANKMY1	gaattagattgatctagagcatgcaccggtCATCCTCTCTCGGGGTCC	tgctcgaagcggccggccgaattcgtcgacTGCGTGGACACACTTCTATG		GC	63°C
Rx5	rs1648142	RDX	gaattagattgatctagagcatgcaccggtAACCTCTCTAATCCTTAGC	tgctcgaagcggccggccgaattcgtcgacTAATACCCAAAAAGGCAAAC		GC	63°C
Rx6	rs4984913	WFIKKN1	gaattagattgatctagagcatgcaccggtCCTGGCTGAGCGGTGAGG	tgctcgaagcggccggccgaattcgtcgacGCTCCCGAGGTCGAGGAG		GC	63°C
Rx9	rs12053126	AFF3	gaattagattgatctagagcatgcaccggtAGAAGCCCAAACTCCGCG	tgctcgaagcggccggccgaattcgtcgacGTACCAAGCTATGAAGTGAAATGGAG		GC	63°C
Rx10	rs3027160	CTC1	gaattagattgatctagagcatgcaccggtATTAACCCAGAAAAATCGAAAC	tgctcgaagcggccggccgaattcgtcgacTGGGAACTAGTCTCATATTC		GC	63°C
Rx11	rs12473017	TMEM150A	gaattagattgatctagagcatgcaccggtCTAGCCTGCAGTTATGGAGATGC	tgctcgaagcggccggccgaattcgtcgacCCCTTCCTGGTGCCCTGG		GC	63°C
Rx12	rs9594738	DGKH	gaattagattgatctagagcatgcaccggtATGTCTGTGCAGTGTCTATC	tgctcgaagcggccggccgaattcgtcgacATCTCAGGACCTCAGGATTG		GC	63°C
Rx14	rs4872085	LOXL2	gaattagattgatctagagcatgcaccggtGCCTGGTAGAAACGCTGTG	tgctcgaagcggccggccgaattcgtcgacAATGATTGTACTAACAACAGCATGTG		GC	59°C
Rx15	rs4984913	WDR90	gaattagattgatctagagcatgcaccggtCCTGGCTGAGCGGTGAGG	tgctcgaagcggccggccgaattcgtcgacGCTCCCGAGGTCGAGGAG		GC	59°C
Rx17	rs696284	NFX1	gaattagattgatctagagcatgcaccggtATACCAGCCTGAGCAACAG	tgctcgaagcggccggccgaattcgtcgacTCGTCCCAGCAATTGGCAG		GC	63°C
Rx18	rs2313167	PDLIM2	gaattagattgatctagagcatgcaccggtATCCTGTAATTCTTCCGC	tgctcgaagcggccggccgaattcgtcgacATTGCTCAGCATCCACAAATG		GC	63°C
	rs7823327	PDLIM2
Rx19	rs4984913	FAM195A	gaattagattgatctagagcatgcaccggtCCTGGCTGAGCGGTGAGG	tgctcgaagcggccggccgaattcgtcgacGCTCCCGAGGTCGAGGAG		GC	63°C
Rx22	rs738443	MICALL1	gaattagattgatctagagcatgcaccggtTCGAACTCCTGACTTCAAG	tgctcgaagcggccggccgaattcgtcgacGATCCCGTCACTGTACTC		HF/wo DMSO	70°C
Rx25	rs9501714	DUSP22	gaattagattgatctagagcatgcaccggtGCTAATAGTACCTGAGTGTG	tgctcgaagcggccggccgaattcgtcgacGCAAACCACTAGAAGCCC		GC	63°C
Rx26	rs3760659	BCKDHA	gaattagattgatctagagcatgcaccggtGCTGTAGTGTTCGCTTGTAG	tgctcgaagcggccggccgaattcgtcgacTAAAGCTGGTAGCGATGG		GC	63°C
Rx27	rs12473017	TCF7L1	gaattagattgatctagagcatgcaccggtCAGGGCAGACTAGCCTGCAG	tgctcgaagcggccggccgaattcgtcgacGCTAGAGGCCTCCGCTGCT		GC	63°C
Rx28	rs10848917	EFCAB4B	gaattagattgatctagagcatgcaccggtGCGTGTGGAGAGAGCTCTG	tgctcgaagcggccggccgaattcgtcgacTGTAAGGTAGTATGATCACCCACC		GC	63°C
Rx29	rs231394	MFSD10	gaattagattgatctagagcatgcaccggtCCAGTCTGGGGACAGCTG	tgctcgaagcggccggccgaattcgtcgacCTGCACCACTCACTAGCTC	plus 50 3'	GC	63°C
Rx32	rs13251987	ELP3	gaattagattgatctagagcatgcaccggtGATGGGAGGATCCCTTGAAC	tgctcgaagcggccggccgaattcgtcgacGGAAGCCCTAATCATTGGTAC		GC	63°C
Rx33	rs7655786	SAP30	gaattagattgatctagagcatgcaccggtGGTGTGCTCACTAGTACTG	tgctcgaagcggccggccgaattcgtcgacCTGCCTCCCAGGTTCAAAC		GC	59°C
Rx34	rs1342275	MXI1	gaattagattgatctagagcatgcaccggtCTAGGCAGGGAAAGGAAG	tgctcgaagcggccggccgaattcgtcgacTTGAGTCAGACGATACAAAC		GC	63°C
Rx35	rs926113	ZC2HC1C	gaattagattgatctagagcatgcaccggtCACAACCGTCTACATTCAC	tgctcgaagcggccggccgaattcgtcgacCTCAATCTGCTCATGGTATC		GC	59°C
Rx36	rs2982380	ANGPTL7	gaattagattgatctagagcatgcaccggtAGCAGGGCCCCTAGTGGC	tgctcgaagcggccggccgaattcgtcgacGCCCTGCGCTTCAATCTTTGAG	plus 50 3'	GC	63°C
	rs2993664	ANGPTL7
Rx37	rs1978487	FBXL19	gaattagattgatctagagcatgcaccggtCCTCACCCATAGGCTGCAG	tgctcgaagcggccggccgaattcgtcgacTGCTGCCCTCCAGAAGTTC		HF/wo DMSO	55°C
Rx38	rs9345007	BACH2	gaattagattgatctagagcatgcaccggtAGCTAGGGCAGCATAGTTG	tgctcgaagcggccggccgaattcgtcgacAGATAAAGAACACAACGGTG	plus 35 5' plus 15 3'	GC	63°C
Rx39	rs886441	RPAP3	gaattagattgatctagagcatgcaccggtACTTACAGGTGAGGATATTCAGC	tgctcgaagcggccggccgaattcgtcgacTGGGGCTGAGTGGCAATC		GC	63°C
Rx40	rs17072872	FYN	gaattagattgatctagagcatgcaccggtAACATTGAAGGCAAGTTGGG	tgctcgaagcggccggccgaattcgtcgacAAATATCTGAAGCTAAGCATGG		GC	63°C
Rx41	rs2779180	ARRDC5	gaattagattgatctagagcatgcaccggtCATGAACCACCGCGCCCAGA	tgctcgaagcggccggccgaattcgtcgacCCCATCAGCAGTCACTGCCC		HF/wo DMSO	70°2
Rx42	rs473407	SEPHS1	gaattagattgatctagagcatgcaccggtCATCTGGGGTCGAAGGGTTTATG	tgctcgaagcggccggccgaattcgtcgacAGGATAAGAATTCTGAGACCAGC		GC	63°C
Rx44	rs900531	MARCHF6	gaattagattgatctagagcatgcaccggtAAGCTCCTTTTGGTTACTCATC	tgctcgaagcggccggccgaattcgtcgacTTGGGATGGGAGAGAGGTG	plus 40 5'	GC	63°C
Rx45	rs526045	GABPB1-AS1	gaattagattgatctagagcatgcaccggtCAGTTCACAGAAACAACTG	tgctcgaagcggccggccgaattcgtcgacTCTCCAAGTGTGTTGAATC	plus 50 5'	HF/wo DMSO	65°C
Rx46	rs10759742	TSTD2	gaattagattgatctagagcatgcaccggtCTGAGCCACCACACCCGGTCTACAG	tgctcgaagcggccggccgaattcgtcgacGGATTGCTTTAGCCCAGGAGGAAGAAG		GC	63°C
Rx47	rs9394332	HIVEP1	gaattagattgatctagagcatgcaccggtACCAACTCTCAGGTAAGCAAATAGAG	tgctcgaagcggccggccgaattcgtcgacGCCAGTGAGCAGTCAAACTACAAGAAG		GC	63°C
Rx48	rs4671960	SPTBN1	gaattagattgatctagagcatgcaccggtATTTTGGAGTGAGAGCTATTG	tgctcgaagcggccggccgaattcgtcgacTACACGCAAACACACTAAC		GC	63°C
	rs4671961	SPTBN1
Rx49	rs4469792	CDC123	gaattagattgatctagagcatgcaccggtGTCTACTGACTGACTGCTTG	tgctcgaagcggccggccgaattcgtcgacCATGTGTTTAAATGCACGTTATG	2 peaks	GC	63°C
	rs4469792	CDC123
Rx50	rs3912395	CEP83	gaattagattgatctagagcatgcaccggtAAAGACCTTCTCCCTTCTTTGAGG	tgctcgaagcggccggccgaattcgtcgacAGACGGGGCACCAACCTG		GC	63°C
Rx51	rs876614	NOL10	gaattagattgatctagagcatgcaccggtATATTTATTGACTGAATTGTGTGCCAGGCCC	tgctcgaagcggccggccgaattcgtcgacCGCTGCCAGAGGCCAGCT		GC	63°C
Rx52	rs900531	DAP	gaattagattgatctagagcatgcaccggtAAGCTCCTTTTGGTTACTCATC	tgctcgaagcggccggccgaattcgtcgacTTGGGATGGGAGAGAGGTG	plus 40 5'	GC	63°C
Rx53	rs37035	GINS3	gaattagattgatctagagcatgcaccggtTTTTTGTTTCACAGTTTAGGGTCTAACAG	tgctcgaagcggccggccgaattcgtcgacACCAGGGGTCTACCTCCAAAG		GC	63°C
Rx55	rs611108	ATF3	gaattagattgatctagagcatgcaccggtATTTACCTTCAGGTAGTCC	tgctcgaagcggccggccgaattcgtcgacCTCCTTCCCTACTGATCC		GC	63°C
Rx56	rs13146124	SNORD79	gaattagattgatctagagcatgcaccggtACATGCCTGTTGTCCCAG	tgctcgaagcggccggccgaattcgtcgacTCGTGTCAACTTCTTCATTATCTG		GC	63°C
Rx57	rs2659107	SNORD88B	gaattagattgatctagagcatgcaccggtCTCTTACACCATCCTCAGACAC	tgctcgaagcggccggccgaattcgtcgacTCAGGGTCTCACCGCCTAAG		GC	63°C
Rx58	rs7406439	HEXDC	gaattagattgatctagagcatgcaccggtGTAAACATTAGCTTGCATGATGCC	tgctcgaagcggccggccgaattcgtcgacACACGGTCTCCAGTCCCATC	2 peaks	GC	63°C
	rs7406439	HEXDC
Rx59	rs175119	VWCE	gaattagattgatctagagcatgcaccggtAATTTGGGGCAAGTTTCAG	tgctcgaagcggccggccgaattcgtcgacCTGGGAAGAATACGTGAG		GC	59°C
Rx60	rs2267591	PARVG	gaattagattgatctagagcatgcaccggtTGGGAACTCTTCCTGTGC	tgctcgaagcggccggccgaattcgtcgacCCAATCCAGCCTGTCCCTC		GC	63°C
Rx62	rs8107155	FXYD5	gaattagattgatctagagcatgcaccggtAAGAAGGCAGGAAACAAGC	tgctcgaagcggccggccgaattcgtcgacGTGAGGTCAGCCTCAGAG	plus 40 5'	GC	63°C
Rx63	rs6031114	IFT52	gaattagattgatctagagcatgcaccggtCTCGCTCTGTCATCCAGG	tgctcgaagcggccggccgaattcgtcgacGGGACCATGAAAATGTGC		HF/wo DMSO	63°C
Rx64	rs4735336	PLEKHF2	gaattagattgatctagagcatgcaccggtATAAAATTGACATACTGTATACTTC	tgctcgaagcggccggccgaattcgtcgacACTGATTTAAAATGGTAAAAGTTC		GC	59°C
	rs4735337	PLEKHF2
Rx65	rs2622893	TMEM217	gaattagattgatctagagcatgcaccggtGCTCTACTTTATCAAGCTGGAAG	tgctcgaagcggccggccgaattcgtcgacTCCCAAGTAGCACAGGCAC	plus 60 5'	GC	63°C
Rx66	rs10816808	PTPN3 (2)	gaattagattgatctagagcatgcaccggtCCTAGACACTGTCACATG	tgctcgaagcggccggccgaattcgtcgacCGTAAGTGAAAGTCATGC	plus 30 3'	GC	63°C
Rx68	rs2050288	EDN1	gaattagattgatctagagcatgcaccggtACCAACTGGGATCTAAGATTGACTTACAGAAGCAAG	tgctcgaagcggccggccgaattcgtcgacGAAACGGGTGGGGCCACCACTTTCT		GC	63°C
Rx69	rs2476920	ZNF367	gaattagattgatctagagcatgcaccggtTATTTAGATACTTTGTCATTGCAG	tgctcgaagcggccggccgaattcgtcgacTTGGGTTCAATTATGAAATAATG	plus 25 5' plus 25 3'	GC	63°C
Rx70	rs2297539	SRGAP2	gaattagattgatctagagcatgcaccggtCTCTGGAACTTGGAGGAC	tgctcgaagcggccggccgaattcgtcgacGGACTTGATAAATTTGTTGACTG	plus 100 3'	GC	63°C
Rx71	rs2842868	LAMTOR2	gaattagattgatctagagcatgcaccggtACAGATTGACAAATGACCAGAG	tgctcgaagcggccggccgaattcgtcgacACGCTCTGTAGACTGGGTG	plus 40 5'	GC	63°C
Rx73	rs13345379	MAP1S	gaattagattgatctagagcatgcaccggtTTGACTGCAGCCCACGCAC	tgctcgaagcggccggccgaattcgtcgacGATCCGCCTGCCTTGGCC		HF/wo DMSO	72°C
Rx74	rs1009588	ANKRD29	gaattagattgatctagagcatgcaccggtACCACAAAGTAAATGTAATTG	tgctcgaagcggccggccgaattcgtcgacTACCATATTTTTTGTTCTCTACAC		GC	59°C
Rx75	rs11215427	CADM1	gaattagattgatctagagcatgcaccggtATATTCTGAAACACCAAGG	tgctcgaagcggccggccgaattcgtcgacACATACTTCACTTAATGGTTTTTAAC	2 peaks	HF/wo DMSO	59°C
	rs11215427	CADM1
Rx76	rs4072226	EIF2D	gaattagattgatctagagcatgcaccggtCAGAGAAGTCAGTCTCATAG	tgctcgaagcggccggccgaattcgtcgacCCATAGAAAACAGGCACTTC	plus 50 3'	GC	63°C
Rx77	rs12067652	IRF2BP2	gaattagattgatctagagcatgcaccggtCAATTTCCCACTTCACAAACC	tgctcgaagcggccggccgaattcgtcgacTCCCAAAGTGCTGGGATTAC		HF/wo DMSO	65°C
Rx78	rs2399594	NLRC5	gaattagattgatctagagcatgcaccggtTTTGTTTTGAGACAGAGTCTCACTC	tgctcgaagcggccggccgaattcgtcgacGGCGACCCTTCCCTATCAG		GC	63°C
Rx79	rs3011770	SGMS1	gaattagattgatctagagcatgcaccggtGATGAAAGGTTAAAACACAATC	tgctcgaagcggccggccgaattcgtcgacCGTCCTTGATCTCATTTC		GC	63°C
Rx80	rs2984920	RGS1	gaattagattgatctagagcatgcaccggtTGAAAATAATATTAAAAACCATGCAC	tgctcgaagcggccggccgaattcgtcgacTGTAAAAAGACATAGAATAAATTTCTC		GC	59°C
	rs7535818	RGS1
Rx81	rs1539330	KIF11	gaattagattgatctagagcatgcaccggtATATGAAATTAGCTGGGTATG	tgctcgaagcggccggccgaattcgtcgacAGTCCTTTTCTGACTATACTG		GC	59°C
Rx82	rs3763787	ACBD7	gaattagattgatctagagcatgcaccggtTCAGTTACTTAACCTCTCTG	tgctcgaagcggccggccgaattcgtcgacACAGGGAAAAACTCTATCTC	plus 50 5' plus 50 3'	HF/wo DMSO	59°C
Rx83	rs4754857	TMEM123	gaattagattgatctagagcatgcaccggtACTTGGGGACTGTCTGTAC	tgctcgaagcggccggccgaattcgtcgacGCAAGTGACAAACCACATC		GC	63°C
Rx84	rs2834655	RUNX1	gaattagattgatctagagcatgcaccggtGGTTAATAACAGTCATTCCATC	tgctcgaagcggccggccgaattcgtcgacGAGAATCAGGAAATTATGTGC	2 peaks	GC	63°C
	rs2834655	RUNX1
	rs11700925	RUNX1
Rx85	rs1050863	ZCCHC14	gaattagattgatctagagcatgcaccggtCCAGCTGGGTGATGTTTAG	tgctcgaagcggccggccgaattcgtcgacAAGGAAGACTTAGAGTGTTC	plus 25 5' plus 25 3'	GC	63°C
Rx86	rs11678116	C2orf43	gaattagattgatctagagcatgcaccggtACAGCTTAGTGCGTCACAAATAG	tgctcgaagcggccggccgaattcgtcgacGCTTTGGATTCGTTCCTG		GC	63°C
Rx87	rs4103	COL4A2	gaattagattgatctagagcatgcaccggtGTTCAAGGGAATGAGAAAACAAAAC	tgctcgaagcggccggccgaattcgtcgacTGGCTCGTAGGTCACCATC	plus 20 5'	GC	63°C
Rx88	rs3763787	NMT2	gaattagattgatctagagcatgcaccggtTCAGTTACTTAACCTCTCTG	tgctcgaagcggccggccgaattcgtcgacACAGGGAAAAACTCTATCTC	plus 50 5' plus 50 3'	HF/wo DMSO	65°C
Rx89	rs251855	EID2	gaattagattgatctagagcatgcaccggtCCCCCGACTCATTTTATGTATCC	tgctcgaagcggccggccgaattcgtcgacCACTGCAACCTCCGCCTTC		GC	63°C
Rx90	rs3760659	BCKDHA	gaattagattgatctagagcatgcaccggtCGTGAGTGTCTGTCCCGCTGCTGAG	tgctcgaagcggccggccgaattcgtcgacTAGGAAAAGTTCACCAGATTGGCCGTGC		GC	63°C
Rx91	rs7288411	RRP7B	gaattagattgatctagagcatgcaccggtGCGGAGTTGCTATCCTCC	tgctcgaagcggccggccgaattcgtcgacGGCATGCCATCATGCCTG	plus 50 5'	GC	63°C
Rx92	rs355689	CCNG2	gaattagattgatctagagcatgcaccggtTTACCTCCATAACATGCTGTG	tgctcgaagcggccggccgaattcgtcgacTGAATCCTGGCTCTTCCTC		GC	63°C
Rx93	rs7356	EYA3	gaattagattgatctagagcatgcaccggtCGTCTCACTAACTTTATCTC	tgctcgaagcggccggccgaattcgtcgacGGGCACATCTATTCTACTG		GC	63°C
Rx94	rs10937705	JAKMIP1	gaattagattgatctagagcatgcaccggtTCTGTGCACGTGAAGTCTTC	tgctcgaagcggccggccgaattcgtcgacCTCCTCCATCTGCATATCC	plus 25 5' plus 25 3'	GC	63°C
Rx95	rs11633087	KLHL25	gaattagattgatctagagcatgcaccggtGGGTGCATCCTCTGCCTTTC	tgctcgaagcggccggccgaattcgtcgacCAAGGCCTCAAAACAACAAAGATG		GC	63°C
	rs4843073	KLHL25
	rs4843074	KLHL25
	rs4843075	KLHL25
	rs7162168	KLHL25
Rx96	rs1468273	PMS2P3	gaattagattgatctagagcatgcaccggtCCTCCCTCTCCCAGGTTC	tgctcgaagcggccggccgaattcgtcgacCACTCACTACTCCACTCCC		GC	63°C
Rx97	rs2051541	HIST1H2AC	gaattagattgatctagagcatgcaccggtGCCACAAATGACAAGATTGCATTC	tgctcgaagcggccggccgaattcgtcgacTGTGCAGGGAAACTCCCG	plus 50 5'	GC	63°C
Rx98	rs1050863	JPH3	gaattagattgatctagagcatgcaccggtCCAGCTGGGTGATGTTTAG	tgctcgaagcggccggccgaattcgtcgacAAGGAAGACTTAGAGTGTTC	plus 25 5' plus 25 3'	GC	63°C
Rx99	rs1648142	RDX	gaattagattgatctagagcatgcaccggtTGCCACAGGAGGCAGCTT	tgctcgaagcggccggccgaattcgtcgacTGGCTTTGCTGTGCCCTTG	plus 50 3'	GC	63°C
Rx100	rs3027160	ALOX15B	gaattagattgatctagagcatgcaccggtTGAACAATGAGGGAAGGG	tgctcgaagcggccggccgaattcgtcgacCGTGCCTTAGTTATCCCC		GC	63°C
Rx101	rs10053292	SLC26A2	gaattagattgatctagagcatgcaccggtGAGCAACTATCCTTGGAGAAG	tgctcgaagcggccggccgaattcgtcgacAAGAGGAGCTGGCTGAGATC		GC	63°C
Rx102	rs1164856	SLC41A2	gaattagattgatctagagcatgcaccggtCTCTGAGGGGTGGAACAG	tgctcgaagcggccggccgaattcgtcgacGGCTTGAGATTTTGTTATGTGTC		GC	63°C
	rs1164857	SLC41A2
	rs1164858	SLC41A2
Rx103	rs10088717	SPAG1	gaattagattgatctagagcatgcaccggtAGAAGAAAAGAAAGATGTGGACACAGAAAC	tgctcgaagcggccggccgaattcgtcgacACAGGCATAAGCCACTGCGTCTATC		GC	63°C
Rx104	rs2317323	GNG7	gaattagattgatctagagcatgcaccggtACCGACAGTTTTTGTTTCTTTGATC	tgctcgaagcggccggccgaattcgtcgacACTCTTTCATCTCCGTGATGGAACC		GC	63°C
Rx106	rs4845142	MAPKAPK2	gaattagattgatctagagcatgcaccggtATGTATAGAACTGGATCCC	tgctcgaagcggccggccgaattcgtcgacATTCTGCAGTTGTCATCTG		GC	63°C
Rx107	rs11465897	SEC13	gaattagattgatctagagcatgcaccggtAGATGGAGCTGGGATTTG	tgctcgaagcggccggccgaattcgtcgacAAAGGAGAGAAGATTTATTCCC	plus 50 5'	GC	63°C
Rx108	rs2280397	SETD6	gaattagattgatctagagcatgcaccggtTTTTTGTTTCACAGTTTAGGGTCTAACAG	tgctcgaagcggccggccgaattcgtcgacACCAGGGGTCTACCTCCAAAG		GC	63°C
Rx110	rs1468273	SPDYE5	gaattagattgatctagagcatgcaccggtCCTCCCTCTCCCAGGTTC	tgctcgaagcggccggccgaattcgtcgacCACTCACTACTCCACTCCC		GC	63°C
Rx111	rs12376699	CLTA	gaattagattgatctagagcatgcaccggtATGGAATTTCTCAAGAACC	tgctcgaagcggccggccgaattcgtcgacTCATCATGGTGTGATTGC		GC	63°C
Rx112	rs12170546	PARVG	gaattagattgatctagagcatgcaccggtTGGGAACTCTTCCTGTGC	tgctcgaagcggccggccgaattcgtcgacCCAATCCAGCCTGTCCCTC		GC	63°C
Rx113	rs611108	PPP2R5A	gaattagattgatctagagcatgcaccggtATTTACCTTCAGGTAGTCC	tgctcgaagcggccggccgaattcgtcgacCTCCTTCCCTACTGATCC		GC	63°C
Rx114	rs2297539	IKBKE	gaattagattgatctagagcatgcaccggtCTCTGGAACTTGGAGGAC	tgctcgaagcggccggccgaattcgtcgacGGACTTGATAAATTTGTTGACTG	plus 100 5'	GC	63°C
Rx115	rs11700925	CLIC6	gaattagattgatctagagcatgcaccggtGGTTAATAACAGTCATTCCATC	tgctcgaagcggccggccgaattcgtcgacCACTGACTCTCTTGGTTTTTAAAAG	plus 25 3'	GC	63°C
Rx116	rs2512149	IL10RA	gaattagattgatctagagcatgcaccggtACCTCCTCCAGCACGCTC	tgctcgaagcggccggccgaattcgtcgacGAGTAAGTGGGAGTGAGGAAGG		GC	63°C
Rx117	rs1697139	MAST4	gaattagattgatctagagcatgcaccggtTATACGATGGGCTCAGTG	tgctcgaagcggccggccgaattcgtcgacTCATGTGTGGCATTTGAAG		GC	63°C

### Sheet: Positive control loci (FKBP5)
Gibson Assembly Primer	F	gaattagattgatctagagcatgcaccggtGGCTCTGAATAAACCAGGGG
	R	tgctcgaagcggccggccgaattcgtcgacAGCAGGGTCTCGGGCTTC
RT-qPCR Primers	Peak_F1	CACAAACAGGGCGAGGAG
	Peak_R1	AGAGCGGTTGATCTGGTGAG
	Peak_F2	CCTGTTTTCCCCAAATCTCA
	Peak_R2	AACTCTGGGTCAGCTGAGGA
